# Streamline unsupervised machine learning to survey and graph indel-based haplotypes from pan-genomes

**DOI:** 10.1101/2023.02.11.527743

**Authors:** Bosen Zhang, Haiyan Huang, Laura E. Tibbs-Cortes, Adam Vanous, Zhiwu Zhang, Karen Sanguinet, Kimberly A. Garland-Campbell, Jianming Yu, Xianran Li

**Author notes:** Correspondence. Xianran Li.

## Abstract

Identification and visualization of large insertion and deletion (indel) polymorphisms, which contribute significantly to natural phenotypic variation, are challenge from a pan-genome. Here, through streamlining two unsupervised machine learning algorithms, we developed a BRIDGEcereal webapp for surveying and graphing indel-based haplotypes for genes of interest from publicly accessible pangenomes. Over hundreds of assemblies from five major cereals were compiled. We demonstrated the potential of BRIDGEcereal in exploring natural variation with wheat candidate genes within QTLs and GWAS intervals. BRIDGEcereal is available from https://bridgecereal.scinet.usda.gov.
