## Supplemental Table 2 for "Streamline unsupervised machine learning to survey and graph indel-based haplotypes from pan-genomes"

### Sheet: Sheet1
Table S2. Phenotypes measured in a greenhouse.
RIL	Coleoptile color	Awn type	Hooded
CSxPar_2	Red	Present	Absent
CSxPar_3	Red	Absent	Absent
CSxPar_4	Red	Present	Absent
CSxPar_5	Red	Present	Absent
CSxPar_6	Green	Present	Present
CSxPar_7	Green	Absent	Absent
CSxPar_8	Red	Absent	Absent
CSxPar_9	Green	Present	Absent
CSxPar_10	Red	Present	Absent
CSxPar_11	Red	Absent	Absent
CSxPar_12	Green	Present	Absent
CSxPar_13	Red	Absent	Present
CSxPar_14	Red	Present	Absent
CSxPar_15	Green	Absent	Absent
CSxPar_16	Green	Present	Absent
CSxPar_17	Red	Present	Absent
CSxPar_18	Green	Present	Absent
CSxPar_19	Green	Absent	Absent
CSxPar_20	Green	Present	Absent
CSxPar_21	NA	NA	Absent
CSxPar_22	Red	Absent	Absent
CSxPar_23	NA	Present	Absent
CSxPar_24	NA	Present	Absent
CSxPar_25	Green	Absent	Absent
CSxPar_26	Red	Absent	Absent
CSxPar_27	Green	Present	Absent
CSxPar_28	Red	Absent	Present
CSxPar_29	Green	Present	Absent
CSxPar_30	Green	Absent	Absent
CSxPar_31	Green	Absent	Absent
CSxPar_32	Red	Absent	Absent
CSxPar_33	Green	Absent	Absent
CSxPar_34	Red	Absent	Absent
CSxPar_35	Green	Absent	Absent
CSxPar_36	NA	Absent	Absent
CSxPar_37	Red	Absent	Absent
CSxPar_38	Red	Present	Absent
CSxPar_39	Red	NA	Absent
CSxPar_41	NA	NA	Absent
CSxPar_42	Red	Absent	Absent
CSxPar_43	Red	Absent	Absent
CSxPar_45	Green	NA	Absent
CSxPar_46	Red	NA	Absent
CSxPar_47	Green	Absent	Absent
CSxPar_48	Red	Absent	Present
CSxPar_49	Green	NA	Absent
CSxPar_50	Green	Absent	Absent
CSxPar_52	Red	NA	Absent
CSxPar_53	Red	Absent	Absent
CSxPar_54	Green	Absent	Absent
CSxPar_55	Green	Absent	Absent
CSxPar_56	Red	Present	Absent
CSxPar_57	NA	Absent	Absent
CSxPar_58	Green	Absent	Absent
CSxPar_59	Green	Absent	Absent
CSxPar_61	Red	Absent	Absent
CSxPar_62	Red	Absent	Absent
CSxPar_63	Green	Present	Absent
CSxPar_64	Red	Present	Absent
CSxPar_65	Green	Present	Absent
CSxPar_66	Red	NA	Absent
CSxPar_67	Green	Present	Absent
CSxPar_68	Green	NA	Absent
CSxPar_69	Green	Absent	Absent
CSxPar_70	Green	Present	Present
CSxPar_71	Green	Absent	Absent
CSxPar_72	Green	NA	Absent
CSxPar_73	Red	Present	Absent
CSxPar_74	Red	NA	Absent
CSxPar_76	Red	Absent	Absent
CSxPar_78	Green	Present	Absent
CSxPar_79	Green	Present	Absent
CSxPar_80	Green	Present	Absent
CSxPar_81	Green	Present	Absent
CSxPar_82	Red	Present	Absent
CSxPar_83	Green	Absent	Present
CSxPar_84	Red	Absent	Absent
CSxPar_85	Green	Absent	Present
CSxPar_86	Red	Present	Absent
CSxPar_87	Green	Present	Absent
CSxPar_88	Red	Absent	Absent
CSxPar_91	Green	Present	Absent
CSxPar_92	Green	Present	Absent
CSxPar_93	Green	Present	Absent
CSxPar_94	NA	NA	Absent
CSxPar_95	Red	Absent	Absent
CSxPar_97	Green	Present	Absent
CSxPar_98	Green	Present	Absent
CSxPar_100	Green	Present	Absent
CSxPar_101	Green	NA	Absent
CSxPar_102	Green	Absent	Absent
CSxPar_103	Green	Absent	Absent
CSxPar_104	Red	Absent	Absent
CSxPar_105	Green	NA	Absent
CSxPar_106	Red	NA	Absent
CSxPar_107	Green	Absent	Absent
CSxPar_108	Green	Absent	Absent
CSxPar_110	Red	Present	Absent
CSxPar_111	Red	Absent	Absent
CSxPar_112	Red	Absent	Absent
CSxPar_114	Red	Absent	Absent
CSxPar_116	Red	Absent	Absent
CSxPar_117	Green	Present	Absent
CSxPar_118	Red	Absent	Absent
CSxPar_119	Green	Absent	Present
CSxPar_120	Green	Absent	Present
CSxPar_122	Green	Present	Absent
CSxPar_124	Red	Absent	Present
CSxPar_125	Green	Present	Absent
CSxPar_126	Red	Absent	Absent
CSxPar_128	Red	Absent	Absent
CSxPar_129	Green	Absent	Absent
CSxPar_131	Green	Present	Absent
CSxPar_132	Green	Absent	Absent
CSxPar_133	Red	Absent	Present
CSxPar_135	Green	Absent	Absent
CSxPar_136	Green	Present	Absent
CSxPar_138	Green	Absent	Absent
CSxPar_139	Red	Absent	Absent
CSxPar_140	Green	Absent	Absent
CSxPar_141	Green	Absent	Absent
CSxPar_142	Red	Absent	Absent
CSxPar_143	Red	Absent	Absent
CSxPar_144	Red	Absent	Absent
CSxPar_146	Green	Absent	Present
CSxPar_147	Red	NA	Absent
CSxPar_148	Red	Absent	Present
CSxPar_149	Red	Present	Absent
CSxPar_151	Red	Absent	Absent
CSxPar_153	Red	Absent	Absent
CSxPar_154	Green	NA	Absent
CSxPar_155	Red	NA	Absent
CSxPar_158	Red	Absent	Absent
CSxPar_159	Red	Absent	Present
CSxPar_160	NA	Absent	Present
CSxPar_161	Red	Absent	Absent
CSxPar_162	Red	Absent	Absent
CSxPar_163	Red	NA	Absent
CSxPar_165	Red	Present	Absent
CSxPar_166	Red	Absent	Absent
CSxPar_167	Green	Present	Present
CSxPar_168	Green	Absent	Absent
CSxPar_169	Red	NA	Absent
CSxPar_172	Green	Present	Absent
CSxPar_173	Green	Absent	Absent
CSxPar_174	Green	Absent	Absent
CSxPar_175	Green	Absent	Absent
CSxPar_176	Green	Absent	Absent
CSxPar_177	NA	Absent	Absent
CSxPar_178	NA	NA	Absent
CSxPar_179	Green	Absent	Present
CSxPar_182	Red	Absent	Absent
CSxPar_183	Green	NA	Absent
CSxPar_184	Green	Absent	Absent
CSxPar_185	Green	Absent	Absent
CSxPar_186	Green	Absent	Absent
CSxPar_187	Green	Absent	Absent
CSxPar_188	NA	NA	Absent
CSxPar_189	Red	Absent	Absent
CSxPar_190	Green	Absent	Absent
CSxPar_191	Red	Absent	Absent
CSxPar_193	Red	Absent	Absent
CSxPar_195	Green	Present	Absent
CSxPar_196	Green	Present	Absent
CSxPar_199	Green	Present	Absent
CSxPar_200	Green	Absent	Absent
CSxPar_202	NA	NA	Absent
CSxPar_203	Red	Present	Present
CSxPar_204	Green	Present	Absent
CSxPar_205	Red	Absent	Present
CSxPar_206	Green	Absent	Absent
CSxPar_207	Green	Absent	Present
CSxPar_208	Green	Present	Absent
CSxPar_209	Red	Absent	Present
CSxPar_210	Green	Present	Absent
CSxPar_211	Red	NA	Absent
CSxPar_214	Red	Absent	Present
CSxPar_215	Red	NA	Absent
CSxPar_216	Green	Absent	Absent
CSxPar_217	Green	Absent	Absent
CSxPar_218	Green	Absent	Absent
CSxPar_220	Green	Absent	Absent
CSxPar_221	Red	Absent	Absent
CSxPar_222	Green	Present	Absent
CSxPar_223	Red	Absent	Present
CSxPar_224	Red	Present	Absent
CSxPar_225	Red	NA	Absent
CSxPar_226	Red	Absent	Absent
CSxPar_227	Green	Absent	Absent
CSxPar_228	Green	Present	Absent
CSxPar_229	Red	Absent	Absent
CSxPar_230	Green	Present	Absent
CSxPar_231	Green	Present	Absent
CSxPar_232	Green	Absent	Present
CSxPar_233	Red	Absent	Absent
CSxPar_234	Red	Absent	Present
CSxPar_235	Green	Present	Absent
CSxPar_236	Red	Absent	Absent
CSxPar_239	Green	Present	Absent
CSxPar_240	NA	Absent	Absent
CSxPar_241	Red	Absent	Absent
CSxPar_242	Green	Absent	Absent
CSxPar_245	Red	Present	Absent
CSxPar_246	NA	Present	Absent
CSxPar_247	Green	Absent	Absent
CSxPar_250	NA	Absent	Absent
CSxPar_251	Red	Absent	Present
CSxPar_252	Green	Absent	Absent
CSxPar_254	Green	Absent	Absent
CSxPar_255	Red	Present	Absent
CSxPar_256	Green	Absent	Present
CSxPar_257	Red	Absent	Absent
CSxPar_259	Green	Present	Absent
CSxPar_261	Red	NA	Absent
CSxPar_263	Red	Present	Absent
CSxPar_264	Red	NA	Absent
CSxPar_265	Red	Absent	Absent
CSxPar_266	Green	Present	Absent
CSxPar_267	Red	Absent	Absent
CSxPar_268	Red	Present	Absent
CSxPar_270	Green	Absent	Absent
CSxPar_271	Green	Present	Absent
CSxPar_272	Red	Absent	Absent
CSxPar_273	Green	Absent	Present
CSxPar_274	Red	Present	Absent
CSxPar_276	Green	Absent	Absent
CSxPar_277	Red	Absent	Absent
CSxPar_278	Red	NA	Absent
CSxPar_279	NA	NA	Absent
CSxPar_281	Green	Absent	Absent
CSxPar_282	Green	Absent	Absent
CSxPar_285	Green	Absent	Present
CSxPar_286	Red	Absent	Absent
CSxPar_288	Green	Absent	Absent
CSxPar_289	Green	Present	Absent
CSxPar_290	Red	Absent	Absent
CSxPar_291	Red	Absent	Absent
CSxPar_293	Red	Present	Absent
CSxPar_294	Red	Absent	Absent
CSxPar_295	NA	NA	Absent
CSxPar_296	Red	Present	Absent
CSxPar_297	Green	NA	Absent
CSxPar_298	Red	Present	Absent
CSxPar_299	Red	NA	Absent
CSxPar_300	Green	Absent	Present
CSxPar_301	NA	NA	Absent
CSxPar_302	Green	NA	Absent
CSxPar_304	Red	Present	Absent
CSxPar_305	NA	NA	Absent
CSxPar_307	Green	Absent	Absent
CSxPar_308	Red	Absent	Absent
CSxPar_309	NA	NA	Absent
CSxPar_310	Green	Present	Absent
CSxPar_312	Green	Absent	Absent
CSxPar_314	Green	NA	Absent
CSxPar_316	Red	Absent	Absent
CSxPar_318	Green	Present	Absent
CSxPar_319	Green	Absent	Absent
CSxPar_320	Green	Absent	Absent
CSxPar_321	Red	Present	Absent
CSxPar_323	Green	Present	Absent
CSxPar_324	Red	Present	Present
CSxPar_325	Green	Absent	Absent
CSxPar_326	Green	Absent	Absent
CSxPar_329	Green	Absent	Absent
CSxPar_332	Red	Present	Absent
CSxPar_333	NA	NA	Absent
CSxPar_334	Green	Absent	Present
CSxPar_335	Green	Absent	Absent
